# Distinctiveness and continuity in transcriptome and connectivity in the anterior-posterior axis of the paraventricular nucleus of thalamus

**DOI:** 10.1101/2022.02.13.480207

**Authors:** Yasuyuki Shima, Henrik Skibbe, Yohei Sasagawa, Noriko Fujimori, Itoshi Nikaido, Nobutaka Hattori, Tadafumi Kato

## Abstract

The paraventricular nucleus of the thalamus (PVT) projects axons to multiple areas and mediates a wide range of behaviors. Heterogeneity of functions and axonal projections in PVT have been reported, but what cell types exist in PVT and how different they are have not been addressed. We applied single-cell RNA sequencing to depict transcriptomic characteristics of mouse PVT neurons. The transcriptome of PVT neurons had a continuous distribution with the largest variance corresponding to the anterior-posterior axis. Although the single-cell transcriptome classified PVT neurons into four types, transcriptomic and histological analyses showed their continuity. Similarly, anterior and posterior subpopulations had nearly non-overlapping axon projection patterns, while another population showed intermediate patterns. In addition, they responded differently to appetite-related neuropeptides, and their chemogenetic activation showed opposing effects in food consumption. Our studies showed contrasts and continuity of PVT neurons underlying their function as a behavior-modulating hub.
