## Supplementary Table 2 for "Distinctiveness and continuity in transcriptome and connectivity in the anterior-posterior axis of the paraventricular nucleus of thalamus"

### Sheet: Sheet1
GO biological process complete	Mus musculus - REFLIST (21988)	DEG	DEG (expected)	DEG (over/under)	DEG (fold Enrichment)	DEG (raw P-value)	DEG (FDR)
behavior (GO:0007610)	702	36	6.64	+	5.42	3.63e-16	5.72e-12
synaptic signaling (GO:0099536)	411	24	3.89	+	6.17	3.49e-12	2.75e-08
regulation of trans-synaptic signaling (GO:0099177)	521	26	4.93	+	5.28	1.19e-11	4.67e-08
modulation of chemical synaptic transmission (GO:0050804)	520	26	4.92	+	5.29	1.14e-11	5.98e-08
regulation of cellular process (GO:0050794)	11582	156	109.56	+	1.42	6.63e-11	2.09e-07
trans-synaptic signaling (GO:0099537)	371	21	3.51	+	5.98	1.46e-10	3.83e-07
cell-cell signaling (GO:0007267)	841	31	7.96	+	3.9	1.74e-10	3.91e-07
regulation of ion transport (GO:0043269)	747	29	7.07	+	4.1	2.27e-10	4.46e-07
regulation of biological quality (GO:0065008)	3874	75	36.65	+	2.05	3.74e-10	6.55e-07
regulation of localization (GO:0032879)	2914	62	27.57	+	2.25	5.2e-10	7.45e-07
regulation of signaling (GO:0023051)	3274	67	30.97	+	2.16	4.89e-10	7.7e-07
regulation of biological process (GO:0050789)	12103	158	114.49	+	1.38	6.3e-10	8.27e-07
biological regulation (GO:0065007)	12712	163	120.25	+	1.36	7.27e-10	8.81e-07
regulation of cell communication (GO:0010646)	3264	66	30.88	+	2.14	9.92e-10	1.12e-06
learning or memory (GO:0007611)	313	18	2.96	+	6.08	2.52e-09	2.65e-06
nervous system development (GO:0007399)	2110	49	19.96	+	2.45	4.15e-09	3.85e-06
regulation of neuron projection development (GO:0010975)	543	23	5.14	+	4.48	4.04e-09	3.97e-06
adult behavior (GO:0030534)	185	14	1.75	+	8	6.23e-09	5.45e-06
anterograde trans-synaptic signaling (GO:0098916)	351	18	3.32	+	5.42	1.37e-08	9.83e-06
synapse organization (GO:0050808)	307	17	2.9	+	5.85	1.21e-08	1e-05
chemical synaptic transmission (GO:0007268)	351	18	3.32	+	5.42	1.37e-08	1.03e-05
cognition (GO:0050890)	350	18	3.31	+	5.44	1.32e-08	1.04e-05
regulation of transport (GO:0051049)	1909	45	18.06	+	2.49	1.63e-08	1.12e-05
cellular component morphogenesis (GO:0032989)	614	23	5.81	+	3.96	3.61e-08	2.27e-05
positive regulation of biological process (GO:0048518)	6356	98	60.13	+	1.63	3.53e-08	2.32e-05
regulation of cellular component organization (GO:0051128)	2502	52	23.67	+	2.2	4.48e-08	2.62e-05
system development (GO:0048731)	4226	74	39.98	+	1.85	4.36e-08	2.64e-05
regulation of plasma membrane bounded cell projection organization (GO:0120035)	731	25	6.92	+	3.62	4.89e-08	2.75e-05
cell part morphogenesis (GO:0032990)	525	21	4.97	+	4.23	5.1e-08	2.77e-05
positive regulation of cellular process (GO:0048522)	5836	92	55.21	+	1.67	5.62e-08	2.95e-05
regulation of cell projection organization (GO:0031344)	746	25	7.06	+	3.54	7.12e-08	3.51e-05
regulation of synaptic plasticity (GO:0048167)	228	14	2.16	+	6.49	7.37e-08	3.52e-05
neuron projection morphogenesis (GO:0048812)	486	20	4.6	+	4.35	6.94e-08	3.53e-05
cell morphogenesis (GO:0000902)	750	25	7.09	+	3.52	7.86e-08	3.64e-05
plasma membrane bounded cell projection morphogenesis (GO:0120039)	492	20	4.65	+	4.3	8.4e-08	3.78e-05
multicellular organism development (GO:0007275)	4840	80	45.78	+	1.75	8.89e-08	3.89e-05
cell projection morphogenesis (GO:0048858)	498	20	4.71	+	4.25	1.01e-07	4.32e-05
neuron projection development (GO:0031175)	715	24	6.76	+	3.55	1.29e-07	5.21e-05
anatomical structure development (GO:0048856)	5230	84	49.47	+	1.7	1.26e-07	5.22e-05
neuron development (GO:0048666)	887	27	8.39	+	3.22	1.35e-07	5.33e-05
cell junction organization (GO:0034330)	512	20	4.84	+	4.13	1.56e-07	5.98e-05
neuron differentiation (GO:0030182)	1087	30	10.28	+	2.92	2.01e-07	7.54e-05
locomotory behavior (GO:0007626)	250	14	2.36	+	5.92	2.15e-07	7.87e-05
regulation of neurotransmitter levels (GO:0001505)	252	14	2.38	+	5.87	2.36e-07	8.43e-05
axon development (GO:0061564)	387	17	3.66	+	4.64	2.91e-07	0.000102
positive regulation of cell projection organization (GO:0031346)	437	18	4.13	+	4.35	3.19e-07	0.000109
developmental process (GO:0032502)	5624	87	53.2	+	1.64	3.85e-07	0.000129
regulation of ion transmembrane transport (GO:0034765)	496	19	4.69	+	4.05	4.29e-07	0.000141
regulation of developmental process (GO:0050793)	2562	50	24.24	+	2.06	6.74e-07	0.000217
regulation of multicellular organismal process (GO:0051239)	2852	54	26.98	+	2	7.21e-07	0.000227
generation of neurons (GO:0048699)	1379	33	13.04	+	2.53	1.08e-06	0.000334
regulation of secretion (GO:0051046)	753	23	7.12	+	3.23	1.17e-06	0.000354
neurogenesis (GO:0022008)	1507	35	14.26	+	2.46	1.25e-06	0.00037
positive regulation of amine transport (GO:0051954)	53	7	0.5	+	13.96	1.45e-06	0.000424
regulation of transmembrane transport (GO:0034762)	598	20	5.66	+	3.54	1.62e-06	0.000464
regulation of long-term synaptic potentiation (GO:1900271)	56	7	0.53	+	13.21	2.03e-06	0.000572
cell morphogenesis involved in neuron differentiation (GO:0048667)	449	17	4.25	+	4	2.08e-06	0.000574
learning (GO:0007612)	182	11	1.72	+	6.39	2.2e-06	0.000598
axonogenesis (GO:0007409)	354	15	3.35	+	4.48	2.28e-06	0.000608
regulation of secretion by cell (GO:1903530)	669	21	6.33	+	3.32	2.32e-06	0.000609
positive regulation of cellular component organization (GO:0051130)	1239	30	11.72	+	2.56	2.83e-06	0.00073
regulation of amine transport (GO:0051952)	117	9	1.11	+	8.13	3e-06	0.000761
cell morphogenesis involved in differentiation (GO:0000904)	579	19	5.48	+	3.47	3.9e-06	0.000974
regulation of cation transmembrane transport (GO:1904062)	375	15	3.55	+	4.23	4.47e-06	0.0011
positive regulation of ion transport (GO:0043270)	328	14	3.1	+	4.51	4.61e-06	0.00112
negative regulation of cellular process (GO:0048523)	4932	76	46.66	+	1.63	5.34e-06	0.00128
cellular process (GO:0009987)	15241	173	144.18	+	1.2	6.93e-06	0.00163
positive regulation of developmental process (GO:0051094)	1450	32	13.72	+	2.33	8.9e-06	0.002
cell differentiation (GO:0030154)	3625	60	34.29	+	1.75	8.72e-06	0.00202
regulation of anatomical structure morphogenesis (GO:0022603)	981	25	9.28	+	2.69	8.89e-06	0.00203
positive regulation of nervous system development (GO:0051962)	352	14	3.33	+	4.2	9.97e-06	0.00221
positive regulation of transport (GO:0051050)	1058	26	10.01	+	2.6	1.08e-05	0.00237
sensory perception of chemical stimulus (GO:0007606)	1223	0	11.57	-	< 0.01	1.11e-05	0.00241
cell adhesion (GO:0007155)	868	23	8.21	+	2.8	1.14e-05	0.00243
multicellular organismal process (GO:0032501)	7385	101	69.86	+	1.45	1.17e-05	0.00247
regulation of system process (GO:0044057)	630	19	5.96	+	3.19	1.24e-05	0.00257
adult locomotory behavior (GO:0008344)	107	8	1.01	+	7.9	1.3e-05	0.00267
biological adhesion (GO:0022610)	878	23	8.31	+	2.77	1.36e-05	0.00272
central nervous system development (GO:0007417)	878	23	8.31	+	2.77	1.36e-05	0.00275
cellular developmental process (GO:0048869)	3678	60	34.79	+	1.72	1.48e-05	0.00292
regulation of gamma-aminobutyric acid secretion (GO:0014052)	13	4	0.12	+	32.53	1.62e-05	0.00311
regulation of axonogenesis (GO:0050770)	185	10	1.75	+	5.71	1.62e-05	0.00315
associative learning (GO:0008306)	113	8	1.07	+	7.48	1.89e-05	0.00359
anatomical structure morphogenesis (GO:0009653)	2282	42	21.59	+	1.95	3.07e-05	0.00576
negative regulation of biological process (GO:0048519)	5376	78	50.86	+	1.53	3.22e-05	0.00597
negative regulation of neuron projection development (GO:0010977)	161	9	1.52	+	5.91	3.36e-05	0.00616
sensory perception of smell (GO:0007608)	1123	0	10.62	-	< 0.01	3.93e-05	0.00711
regulation of postsynaptic membrane potential (GO:0060078)	62	6	0.59	+	10.23	4.25e-05	0.00761
regulation of cell differentiation (GO:0045595)	1614	33	15.27	+	2.16	4.33e-05	0.00767
plasma membrane bounded cell projection organization (GO:0120036)	1127	26	10.66	+	2.44	4.55e-05	0.00797
excitatory postsynaptic potential (GO:0060079)	38	5	0.36	+	13.91	4.96e-05	0.00859
response to abiotic stimulus (GO:0009628)	962	23	9.1	+	2.53	5.45e-05	0.00933
brain development (GO:0007420)	651	18	6.16	+	2.92	6.34e-05	0.0107
regulation of neurotransmitter receptor activity (GO:0099601)	68	6	0.64	+	9.33	6.87e-05	0.0114
regulation of signal transduction (GO:0009966)	2845	48	26.91	+	1.78	6.82e-05	0.0114
regulation of cation channel activity (GO:2001257)	178	9	1.68	+	5.34	7.06e-05	0.0116
positive regulation of axonogenesis (GO:0050772)	101	7	0.96	+	7.33	7.19e-05	0.0117
positive regulation of cell development (GO:0010720)	371	13	3.51	+	3.7	7.29e-05	0.0117
regulation of ion transmembrane transporter activity (GO:0032412)	271	11	2.56	+	4.29	7.6e-05	0.0121
cell projection organization (GO:0030030)	1183	26	11.19	+	2.32	7.67e-05	0.0121
negative regulation of synaptic transmission (GO:0050805)	71	6	0.67	+	8.93	8.59e-05	0.0134
transmembrane transport (GO:0055085)	930	22	8.8	+	2.5	9.28e-05	0.0142
positive regulation of gamma-aminobutyric acid secretion (GO:0014054)	7	3	0.07	+	45.3	9.27e-05	0.0143
ion transmembrane transport (GO:0034220)	613	17	5.8	+	2.93	9.83e-05	0.0149
regulation of transmembrane transporter activity (GO:0022898)	281	11	2.66	+	4.14	0.000104	0.0155
chemical synaptic transmission, postsynaptic (GO:0099565)	46	5	0.44	+	11.49	0.000114	0.0169
cell-cell adhesion via plasma-membrane adhesion molecules (GO:0098742)	193	9	1.83	+	4.93	0.000127	0.0185
negative regulation of synaptic transmission, GABAergic (GO:0032229)	8	3	0.08	+	39.64	0.000127	0.0186
positive regulation of dendrite development (GO:1900006)	24	4	0.23	+	17.62	0.000129	0.0186
regulation of response to stimulus (GO:0048583)	3964	60	37.5	+	1.6	0.000133	0.0189
localization (GO:0051179)	5043	72	47.71	+	1.51	0.000132	0.0189
regulation of synaptic transmission, glutamatergic (GO:0051966)	78	6	0.74	+	8.13	0.000139	0.0194
positive regulation of neurogenesis (GO:0050769)	291	11	2.75	+	4	0.000139	0.0196
postsynaptic signal transduction (GO:0098926)	49	5	0.46	+	10.79	0.00015	0.0205
animal organ development (GO:0048513)	3185	51	30.13	+	1.69	0.00015	0.0207
regulation of transporter activity (GO:0032409)	295	11	2.79	+	3.94	0.000156	0.0212
telencephalon development (GO:0021537)	247	10	2.34	+	4.28	0.000164	0.0221
corticospinal tract morphogenesis (GO:0021957)	9	3	0.09	+	35.24	0.000168	0.0224
neuron recognition (GO:0008038)	51	5	0.48	+	10.36	0.000178	0.023
memory (GO:0007613)	158	8	1.49	+	5.35	0.000177	0.023
regulation of membrane potential (GO:0042391)	463	14	4.38	+	3.2	0.000174	0.023
head development (GO:0060322)	708	18	6.7	+	2.69	0.000176	0.0231
regulation of cell development (GO:0060284)	586	16	5.54	+	2.89	0.000187	0.024
positive regulation of secretion (GO:0051047)	412	13	3.9	+	3.34	0.000199	0.0253
amino acid transport (GO:0006865)	121	7	1.14	+	6.12	0.000208	0.0262
regulation of amino acid transport (GO:0051955)	53	5	0.5	+	9.97	0.000211	0.0264
collateral sprouting (GO:0048668)	10	3	0.09	+	31.71	0.000216	0.0266
positive regulation of cell differentiation (GO:0045597)	953	22	9.02	+	2.44	0.000214	0.0266
negative regulation of cell projection organization (GO:0031345)	209	9	1.98	+	4.55	0.000225	0.0275
synapse assembly (GO:0007416)	86	6	0.81	+	7.38	0.00023	0.0279
regulation of cell population proliferation (GO:0042127)	1721	32	16.28	+	1.97	0.000248	0.0298
regulation of synapse organization (GO:0050807)	262	10	2.48	+	4.03	0.000259	0.0305
regulation of nervous system development (GO:0051960)	542	15	5.13	+	2.93	0.000259	0.0307
neuropeptide signaling pathway (GO:0007218)	88	6	0.83	+	7.21	0.000259	0.0309
positive regulation of cellular component biogenesis (GO:0044089)	544	15	5.15	+	2.91	0.000269	0.0314
retrograde trans-synaptic signaling (GO:0098917)	11	3	0.1	+	28.83	0.000274	0.0315
trans-synaptic signaling by trans-synaptic complex (GO:0099545)	11	3	0.1	+	28.83	0.000274	0.0317
cell-cell adhesion (GO:0098609)	427	13	4.04	+	3.22	0.000278	0.0317
regulation of sensory perception of pain (GO:0051930)	57	5	0.54	+	9.27	0.000289	0.0327
positive regulation of neuron projection development (GO:0010976)	219	9	2.07	+	4.34	0.000313	0.0348
positive regulation of amino acid transport (GO:0051957)	31	4	0.29	+	13.64	0.000312	0.0349
regulation of sensory perception (GO:0051931)	58	5	0.55	+	9.11	0.000311	0.035
regulation of synapse structure or activity (GO:0050803)	270	10	2.55	+	3.92	0.000327	0.036
neurotransmitter transport (GO:0006836)	131	7	1.24	+	5.65	0.00033	0.0361
inorganic ion transmembrane transport (GO:0098660)	495	14	4.68	+	2.99	0.000336	0.0365
multicellular organismal response to stress (GO:0033555)	93	6	0.88	+	6.82	0.000342	0.0369
cell development (GO:0048468)	1830	33	17.31	+	1.91	0.000362	0.0388
acetylcholine receptor signaling pathway (GO:0095500)	33	4	0.31	+	12.81	0.000388	0.0413
regulation of metal ion transport (GO:0010959)	443	13	4.19	+	3.1	0.000391	0.0413
forebrain development (GO:0030900)	386	12	3.65	+	3.29	0.000397	0.0417
positive regulation of signaling (GO:0023056)	1741	32	16.47	+	1.94	0.000413	0.0431
regulation of neuron differentiation (GO:0045664)	230	9	2.18	+	4.14	0.000442	0.0458
negative regulation of locomotion (GO:0040013)	338	11	3.2	+	3.44	0.000479	0.0483
positive regulation of multicellular organismal process (GO:0051240)	1628	30	15.4	+	1.95	0.000477	0.0485
response to acetylcholine (GO:1905144)	35	4	0.33	+	12.08	0.000477	0.0488
metal ion transport (GO:0030001)	577	15	5.46	+	2.75	0.000491	0.0489
regulation of nervous system process (GO:0031644)	185	8	1.75	+	4.57	0.000488	0.049
cellular response to acetylcholine (GO:1905145)	35	4	0.33	+	12.08	0.000477	0.0491
axon guidance (GO:0007411)	234	9	2.21	+	4.07	0.000498	0.0494
positive regulation of MAPK cascade (GO:0043410)	516	14	4.88	+	2.87	0.000503	0.0495
