## Supplementary Table 1 for "Distinctiveness and continuity in transcriptome and connectivity in the anterior-posterior axis of the paraventricular nucleus of thalamus"

### Sheet: PvsA
genes	logFC	logCPM	F	PValue	FDR
Cck	3.35724	8.42498	271.34	9.16385e-51	7.84884e-49
Nnat	-2.1073	8.73384	243.895	1.50528e-46	8.59516e-45
AI593442	1.7479	8.32756	392.536	6.31229e-68	1.55027e-65
Dlgap1	1.65568	8.53786	392.524	6.33504e-68	1.55027e-65
Nrgn	-1.6192	9.06941	98.0796	1.49368e-21	1.99897e-20
Hopx	-1.6131	8.20989	208.506	6.60471e-41	2.63113e-39
Syt17	1.58759	8.35132	254.6	3.29103e-48	2.01341e-46
Gm42772	1.58192	8.30988	165.433	1.07344e-33	2.96581e-32
C030015E24Rik	1.56158	7.95327	170.9	1.23948e-34	3.66075e-33
Vat1l	-1.40928	8.58039	261.695	2.6809e-49	1.91349e-47
Rap1gap2	1.4026	8.12134	298.661	7.85097e-55	9.60622e-53
Rph3a	1.38407	8.57609	261.908	2.48756e-49	1.85269e-47
Ptpn3	1.32918	8.03705	188.277	1.43577e-37	5.01932e-36
Gsto1	-1.31583	8.48554	215.537	4.78033e-42	1.94969e-40
Sparcl1	-1.30934	8.33378	148.966	7.87216e-31	1.92643e-29
Fbxw7	1.30457	8.19759	318.179	1.15852e-57	1.65379e-55
Cbln2	-1.2831	8.11568	104.336	9.92257e-23	1.39323e-21
Calb1	1.2786	9.2749	124.982	1.53333e-26	2.91844e-25
Mcub	1.25472	7.92407	172.105	7.71741e-35	2.3607e-33
Rora	1.24833	8.70883	330.307	2.16144e-59	3.70254e-57
Dpp10	1.2438	8.07211	160.283	8.32023e-33	2.22696e-31
Cbln4	1.19941	8.40648	72.4883	1.29067e-16	1.17602e-15
Efnb3	-1.1923	8.618	294.076	3.70476e-54	4.23083e-52
Cox6a2	1.18723	8.51906	96.9036	2.49388e-21	3.23637e-20
Diras2	1.16634	8.29438	243.284	1.87491e-46	1.03604e-44
Cacna2d2	-1.10598	8.34696	275.084	2.4968e-51	2.25107e-49
Cd47	1.09477	9.60939	448.797	3.38352e-75	2.89799e-72
Stum	1.08966	9.28735	280.329	4.07485e-52	3.8779e-50
Ddah1	1.08606	9.46539	493.09	1.18118e-80	2.02336e-77
Enho	1.07808	8.32029	259.454	5.90613e-49	4.04688e-47
Mef2c	1.0618	8.02749	143.932	6.0899e-30	1.39093e-28
Slc7a8	1.01918	8.30637	237.874	1.32038e-45	6.46231e-44
Igfbp5	1.00928	9.15657	257.004	1.40391e-48	8.90704e-47
Ptn	0.984248	9.08207	257.751	1.07794e-48	7.10194e-47
Stxbp6	0.974968	8.18021	68.1681	9.20906e-16	7.69518e-15
Tmem255a	-0.970362	9.10673	118.723	2.13344e-25	3.65458e-24
Slc30a3	0.96555	8.39776	65.9834	2.50085e-15	2.00185e-14
Mturn	0.959697	8.38177	268.141	2.79653e-50	2.17748e-48
Nrep	0.948699	8.14404	159.335	1.21456e-32	3.20083e-31
Anks1b	0.945318	9.43985	354.686	8.42604e-63	1.80423e-60
Shox2	0.944629	8.95214	146.884	1.83162e-30	4.41911e-29
Wdr1	0.943171	8.83038	253.044	5.71897e-48	3.37814e-46
Glo1	0.94144	8.94503	341.183	6.35389e-61	1.20936e-58
Tln2	0.93917	8.65987	293.433	4.60855e-54	4.93402e-52
Itpr1	0.934021	8.22996	207.567	9.39506e-41	3.65767e-39
Bdnf	0.929481	8.05561	37.8743	1.36153e-09	6.87993e-09
Olfm2	0.90133	8.08621	125.38	1.29826e-26	2.4988e-25
Slc1a2	0.892842	9.34048	193.433	1.98806e-38	7.24584e-37
Cacng3	-0.891294	8.83986	328.397	4.03285e-59	6.28025e-57
Cttnbp2	0.886494	8.5406	151.463	2.86667e-31	7.22147e-30
Maob	0.867556	9.99342	123.201	3.23568e-26	6.0247e-25
Slc2a13	-0.861889	8.22979	157.479	2.55165e-32	6.6227e-31
Kcnj9	0.859027	8.15698	200.682	1.26072e-39	4.69481e-38
Resp18	-0.844081	10.2471	234.778	4.05733e-45	1.93061e-43
Rasgrf1	0.838054	9.02713	66.516	1.95967e-15	1.58345e-14
Pcsk1n	-0.836094	11.8476	412.271	1.60037e-70	6.85357e-68
Ccdc136	0.830387	9.53415	300.539	4.16752e-55	5.4915e-53
Mt1	-0.822222	8.33925	138.637	5.32174e-29	1.15394e-27
Vgf	-0.819334	8.79624	31.1518	3.58268e-08	1.51909e-07
Ppp1r9b	0.81348	8.33975	238.775	9.53251e-46	4.94824e-44
Pgm2l1	0.812074	10.2075	410.283	2.90719e-70	9.96003e-68
Hrh3	0.806507	8.93543	131.957	8.38339e-28	1.6895e-26
Atp2b1	0.805457	9.04019	243.173	1.95184e-46	1.04484e-44
Trnp1	0.802499	8.41747	225.232	1.32745e-43	5.6848e-42
Fbln1	0.79784	8.83434	109.819	9.40492e-24	1.5491e-22
Htr2c	0.794181	8.00753	46.1059	2.64694e-11	1.57438e-10
Shisa9	0.78951	8.24948	138.653	5.28735e-29	1.15394e-27
Dlgap4	0.773078	8.52918	205.966	1.7155e-40	6.53035e-39
Fhod3	-0.76332	8.20583	185.805	3.72215e-37	1.27521e-35
Ildr2	0.762136	8.92096	173.844	3.90052e-35	1.23733e-33
Ncdn	0.759599	11.1679	413.631	1.06464e-70	6.0791e-68
Mtfp1	0.756227	8.58535	115.294	9.11717e-25	1.53115e-23
Rnd2	0.754717	9.10018	144.383	5.06683e-30	1.1729e-28
Gabbr2	0.752601	8.73773	191.189	4.69437e-38	1.6753e-36
Grm5	0.735646	8.24229	109.561	1.0501e-23	1.70139e-22
Kcnip1	-0.735472	8.34432	168.533	3.14998e-34	8.9932e-33
Prr13	0.72928	8.16816	127.036	6.49735e-27	1.26477e-25
Baiap3	-0.724394	8.26632	62.3083	1.35397e-14	1.01282e-13
Cx3cl1	0.717804	9.4258	228.303	4.30348e-44	1.93996e-42
Rgs7	0.709689	8.17977	119.547	1.50632e-25	2.60639e-24
Fosb	-0.703636	9.02346	37.7823	1.42342e-09	7.17153e-09
Ntm	-0.690815	8.68113	105.591	5.77536e-23	8.52861e-22
Tppp3	-0.68514	8.9392	93.1507	1.28795e-20	1.5759e-19
Nceh1	0.667176	8.03683	95.2825	5.06267e-21	6.42396e-20
Calb2	0.66281	11.6623	88.1738	1.15295e-19	1.34354e-18
Kcnip4	0.662359	8.47973	129.258	2.5734e-27	5.06693e-26
Pgbd5	0.662198	8.34073	171.27	1.07144e-34	3.21996e-33
Stx1a	0.648899	8.7053	184.306	6.64321e-37	2.23134e-35
Efhd2	0.640284	8.79286	97.1023	2.28679e-21	2.99028e-20
Acsl3	0.639694	8.7892	172.155	7.56823e-35	2.35716e-33
Ctnna2	0.637964	8.41228	120.927	8.4202e-26	1.48699e-24
Cpne7	0.6354	9.47426	135.958	1.60269e-28	3.34806e-27
Rasgrf2	-0.632694	8.79237	168.316	3.43171e-34	9.63692e-33
St6galnac5	0.620893	8.04472	92.013	2.12259e-20	2.57872e-19
Scamp1	-0.612931	8.19747	120.601	9.65858e-26	1.68828e-24
Runx1t1	-0.610706	8.48817	101.444	3.46403e-22	4.7471e-21
6330403K07Rik	-0.607207	10.5662	83.6378	8.62536e-19	9.35142e-18
Ldhb	0.603962	9.64857	179.491	4.2998e-36	1.38973e-34
Kitl	-0.602334	8.165	68.2867	8.72353e-16	7.39772e-15
Atp1b2	0.590932	9.58981	145.492	3.22583e-30	7.56966e-29
Ahi1	-0.581345	9.52684	105.409	6.24567e-23	8.99062e-22
Aplp2	0.578773	9.74244	234.551	4.40711e-45	2.04037e-43
Phf24	0.573058	8.1223	74.6731	4.80324e-17	4.54583e-16
Dusp1	-0.571526	8.38541	28.0456	1.65246e-07	6.448e-07
Vsnl1	0.564138	10.7097	180.747	2.63907e-36	8.69371e-35
Opcml	-0.563147	7.96238	39.4956	6.23278e-10	3.28515e-09
Mt2	-0.560425	8.25355	43.2926	1.01021e-10	5.73009e-10
Ramp3	0.559788	8.64458	19.9383	9.51833e-06	3.01221e-05
Rap1gds1	0.557087	9.12998	170.229	1.61422e-34	4.6867e-33
Itm2c	-0.554635	10.4319	133.774	3.94966e-28	8.15152e-27
Ldb2	0.553957	8.53815	51.7874	1.80965e-12	1.17868e-11
Tmsb4x	0.551484	10.3729	143.037	8.77562e-30	1.97798e-28
Kcnc2	0.550754	8.29572	100.725	4.7318e-22	6.433e-21
Egr1	-0.550416	9.20183	28.6844	1.2055e-07	4.81357e-07
Bsn	0.550075	8.43	104.834	8.00387e-23	1.14255e-21
Slc3a2	0.549793	8.64655	122.838	3.76926e-26	6.86888e-25
Klf9	0.548789	8.32543	84.4219	6.08503e-19	6.63927e-18
Lrrn2	-0.54504	8.34841	110.282	7.71531e-24	1.28314e-22
Sphkap	0.544503	8.61526	67.8371	1.07115e-15	8.86413e-15
Fam126b	0.544282	8.45669	95.6074	4.3922e-21	5.61481e-20
Cdkl5	0.541304	8.60515	109.555	1.05282e-23	1.70139e-22
Chn2	0.538268	8.10196	43.0376	1.14098e-10	6.45046e-10
Chst10	0.535298	8.21302	97.6287	1.81792e-21	2.39546e-20
Csdc2	0.533657	8.58323	91.9602	2.17245e-20	2.60239e-19
Zdbf2	-0.531358	8.11176	80.2505	3.91275e-18	4.03768e-17
Cyb561	-0.53133	8.35674	108.51	1.64771e-23	2.56593e-22
Clu	-0.529942	8.40349	77.6896	1.23404e-17	1.22902e-16
Sncb	0.529363	10.3991	287.024	4.09299e-53	4.12429e-51
Camk2n2	0.527692	8.77919	132.967	5.51659e-28	1.12499e-26
Dbpht2	-0.52063	8.37844	51.76	1.83311e-12	1.18495e-11
Bmerb1	0.520501	9.76305	223.417	2.5887e-43	1.08157e-41
Slc29a1	0.519525	8.00922	37.498	1.63293e-09	8.17899e-09
Rmst	0.51408	8.65836	73.9266	6.73046e-17	6.26592e-16
Pld3	-0.505888	9.56463	155.62	5.37878e-32	1.3752e-30
Syn2	0.502628	11.4262	268.561	2.41508e-50	1.97001e-48
Ogfrl1	0.501474	9.38351	146.453	2.18202e-30	5.19139e-29
Gabra3	0.49763	8.10565	82.2315	1.61436e-18	1.69656e-17
Azin1	0.493998	8.64447	129.637	2.19712e-27	4.37637e-26
Rasd2	-0.490078	8.92904	75.843	2.83332e-17	2.71144e-16
Rims3	0.488473	9.36488	136.006	1.57144e-28	3.32331e-27
Ptpn4	0.487507	8.30825	65.583	3.00463e-15	2.38284e-14
Pbx1	0.486434	9.28111	86.6756	2.23768e-19	2.50532e-18
Agfg1	0.486043	8.27055	77.3901	1.41185e-17	1.38995e-16
Anp32a	0.484604	8.35581	75.9668	2.67953e-17	2.57867e-16
Nbl1	-0.482532	9.21645	21.0461	5.43684e-06	1.76723e-05
Sorl1	-0.482328	8.71294	71.6688	1.87169e-16	1.66124e-15
AW551984	-0.478999	8.16058	29.054	1.00465e-07	4.02096e-07
Dcaf12l1	0.476903	8.73093	107.434	2.61411e-23	3.96281e-22
Gabra4	0.475434	8.66539	67.7699	1.10454e-15	9.0965e-15
Necab1	0.472488	10.1768	150.966	3.50452e-31	8.70036e-30
Atp1b3	-0.468653	8.49507	108.577	1.60108e-23	2.5162e-22
Adarb1	0.467612	8.36854	61.2935	2.16257e-14	1.58991e-13
Ptprn	-0.465248	10.0499	77.7324	1.21051e-17	1.21976e-16
Spint2	-0.464546	8.32791	79.8202	4.74422e-18	4.83741e-17
Scn3b	0.463537	8.84093	81.1384	2.63028e-18	2.73071e-17
Rap1gap	0.462848	8.47835	87.0917	1.86099e-19	2.12525e-18
Rasgef1a	-0.461176	8.25621	65.2822	3.449e-15	2.72264e-14
Cadm1	-0.459323	10.1319	55.4136	3.31388e-13	2.27979e-12
Ndufa10	0.458076	9.06996	141.852	1.4243e-29	3.16861e-28
Ache	-0.456957	8.78954	83.1804	1.05743e-18	1.13923e-17
Nt5dc3	0.452426	8.95193	91.9675	2.16546e-20	2.60239e-19
Arpp21	-0.450695	8.05461	27.4073	2.26587e-07	8.62542e-07
Nell1	-0.447274	8.68233	46.2695	2.44916e-11	1.47725e-10
Wdr6	-0.444667	8.26361	78.5614	8.34205e-18	8.45558e-17
Kifc2	0.443339	8.46711	71.0564	2.4717e-16	2.17129e-15
Mef2a	0.437508	8.53374	70.5686	3.08514e-16	2.69635e-15
Slc2a3	0.437249	8.32354	68.2002	9.075e-16	7.65787e-15
Fos	-0.431668	9.6934	13.253	0.000295074	0.000730437
Pink1	0.431381	8.9042	108.115	1.95217e-23	3.01268e-22
Epb41l1	-0.431032	8.3867	74.0899	6.25128e-17	5.85161e-16
Zcchc12	-0.430918	10.8182	161.102	6.00098e-33	1.6317e-31
Galnt16	-0.427482	8.74479	45.8509	2.98763e-11	1.76476e-10
Fgf13	0.426187	9.13873	85.09	4.5217e-19	4.96517e-18
Ppa1	-0.424416	8.17359	66.8493	1.68245e-15	1.3659e-14
Unc80	0.418053	9.15791	77.5012	1.34309e-17	1.32989e-16
Fnbp1l	-0.417112	8.62758	61.8658	1.66047e-14	1.23669e-13
Cit	0.41531	10.1877	54.4762	5.1341e-13	3.44891e-12
Aplp1	-0.412236	10.838	238.47	1.06436e-45	5.36249e-44
Cst3	-0.407283	10.272	107.036	3.10169e-23	4.6607e-22
Purb	0.406875	8.97699	95.857	3.93828e-21	5.07239e-20
Peg3	-0.405861	9.51573	87.1008	1.8535e-19	2.12525e-18
Lrpap1	-0.403603	8.71437	89.8072	5.60525e-20	6.62193e-19
Dbn1	-0.401402	8.1555	50.1285	3.94925e-12	2.48716e-11
Ly6h	-0.401209	9.45363	97.8829	1.62729e-21	2.16089e-20
Gnai2	-0.398551	8.91005	85.1008	4.50015e-19	4.96517e-18
Flot1	0.395556	8.48762	69.1264	5.94807e-16	5.06918e-15
Klf7	0.395336	8.08331	40.2232	4.3931e-10	2.35603e-09
Oxr1	0.391283	10.1807	93.4451	1.13194e-20	1.39497e-19
Amigo2	-0.388625	8.53898	44.0215	7.13489e-11	4.10136e-10
Foxp1	-0.388332	9.36904	38.3851	1.06412e-09	5.409e-09
Lingo1	-0.387508	9.15869	54.6957	4.63354e-13	3.1249e-12
Ctxn2	0.386539	8.2361	51.2888	2.28741e-12	1.46754e-11
Fam210b	0.386483	8.70568	47.5258	1.35011e-11	8.28938e-11
Hacd3	-0.386265	8.86902	103.13	1.66985e-22	2.30682e-21
Fxyd6	-0.386099	9.24035	35.7901	3.73275e-09	1.76635e-08
Pianp	0.38455	8.56208	69.9252	4.1341e-16	3.55865e-15
Rab6b	0.382948	10.2171	226.532	8.23797e-44	3.61837e-42
Tppp	0.381168	8.8935	70.3372	3.4274e-16	2.98027e-15
Grb10	-0.380084	8.7376	73.9124	6.77379e-17	6.27217e-16
Adgrb1	0.378719	8.18045	32.1373	2.2112e-08	9.61366e-08
Celf2	0.376957	10.4061	108.613	1.57656e-23	2.5006e-22
Mapk9	0.375812	8.4749	67.0132	1.56093e-15	1.27937e-14
Cnr1	0.370236	8.66289	28.4199	1.37356e-07	5.42145e-07
Fam171b	0.370015	9.01546	69.4359	5.16589e-16	4.42459e-15
Klhdc3	0.368817	8.28625	65.2118	3.56217e-15	2.79908e-14
Camk2n1	-0.36848	11.7562	136.411	1.3299e-28	2.84764e-27
Map2k1	-0.368183	9.24868	99.5169	7.99335e-22	1.07816e-20
Manf	-0.364338	8.26973	54.7784	4.45807e-13	3.01845e-12
Cyp46a1	0.363395	9.02509	77.0305	1.65975e-17	1.6063e-16
Scg2	-0.362609	10.0096	15.0672	0.000114978	0.000303478
Syt1	0.361896	9.44447	43.8992	7.56325e-11	4.33306e-10
Ttyh1	0.361845	9.16506	77.2397	1.51064e-17	1.4787e-16
Gbx2	-0.359033	9.22843	80.1928	4.01518e-18	4.11857e-17
Dnm1	0.358186	10.0223	105.466	6.09515e-23	8.8483e-22
Stmn4	0.358076	9.49533	74.7647	4.60865e-17	4.3859e-16
Ccni	0.357705	8.48733	55.5282	3.14139e-13	2.16984e-12
Pcdh10	0.357582	8.62154	31.3519	3.24792e-08	1.384e-07
Nrxn1	0.356434	9.85684	105.523	5.94705e-23	8.70709e-22
Rims2	-0.35619	8.58998	52.9655	1.0412e-12	6.85991e-12
Foxp2	-0.355946	9.59781	56.4311	2.06225e-13	1.4478e-12
Nsg1	-0.355743	9.43908	87.0246	1.9171e-19	2.17483e-18
Rit2	-0.355441	10.0111	104.133	1.08273e-22	1.5079e-21
Atp6ap2	0.354981	9.69797	82.4943	1.43578e-18	1.51821e-17
Cfap36	-0.354908	8.21028	59.1214	5.90782e-14	4.27008e-13
Syt4	-0.354182	10.7486	85.5662	3.65999e-19	4.07114e-18
Srpk2	0.353288	8.84788	74.1583	6.06094e-17	5.70461e-16
Pcbd1	0.351973	8.14246	32.291	2.05102e-08	8.93992e-08
Syt5	-0.350378	9.47383	54.2517	5.70229e-13	3.81563e-12
Idh1	-0.349557	8.16984	42.9267	1.20309e-10	6.77923e-10
Gucy1b1	0.349018	8.3744	51.1435	2.44917e-12	1.55964e-11
Cadps	0.34676	8.96509	72.5198	1.27237e-16	1.16554e-15
Rgs4	0.345658	8.65132	18.0916	2.43337e-05	7.07809e-05
Ctxn1	-0.345469	9.54459	38.3998	1.0566e-09	5.38677e-09
Prkcb	-0.345463	8.6325	35.6396	4.01537e-09	1.88965e-08
Brinp1	0.343799	8.78948	53.8875	6.76128e-13	4.50665e-12
Arpp19	-0.342796	8.19386	55.7785	2.79522e-13	1.94643e-12
Pnmal1	-0.33668	9.62052	77.1261	1.58985e-17	1.54739e-16
Fth1	-0.333216	10.9569	121.95	5.47319e-26	9.86903e-25
Atp5e	-0.332131	9.46473	105.978	4.8904e-23	7.28457e-22
L1cam	0.328815	9.71317	63.3389	8.4225e-15	6.49898e-14
Necab2	-0.328626	9.73461	21.6233	4.06433e-06	1.34146e-05
Reep1	0.325151	8.90812	58.0234	9.83329e-14	7.04788e-13
Dnajb4	0.323949	8.17374	39.2944	6.86635e-10	3.59696e-09
Gaa	-0.323506	10.1827	58.0812	9.57271e-14	6.88994e-13
Capzb	-0.322832	9.27229	71.7732	1.78504e-16	1.60093e-15
Blcap	-0.322527	8.75062	61.464	1.99882e-14	1.47585e-13
Tagln3	-0.322185	9.9654	77.692	1.2327e-17	1.22902e-16
Clip3	0.321028	9.65186	123.3	3.10444e-26	5.84385e-25
Ripor2	0.320618	8.30895	33.5653	1.10107e-08	4.92465e-08
Pclo	0.319316	9.30961	56.0648	2.44597e-13	1.71018e-12
Tmem151a	0.318879	8.28025	35.9058	3.52905e-09	1.68392e-08
Minar2	-0.318807	8.72057	52.5907	1.24124e-12	8.14651e-12
Lhx2	0.318283	8.07828	28.5514	1.28722e-07	5.11603e-07
Ctsl	-0.316043	8.72659	52.3244	1.40639e-12	9.19524e-12
Ttll7	0.31522	8.4764	39.945	5.02152e-10	2.67971e-09
Tusc3	-0.314567	9.48748	66.4856	1.98705e-15	1.59804e-14
Strbp	0.311309	8.48358	30.9707	3.91527e-08	1.64788e-07
Aff4	-0.311266	8.39593	53.3874	8.54455e-13	5.67319e-12
Olfm1	-0.311146	11.6544	89.286	7.05442e-20	8.27687e-19
Tspan3	-0.311038	9.87347	118.138	2.73212e-25	4.63379e-24
Ldha	-0.309372	9.40775	30.5636	4.78109e-08	1.98787e-07
Arfgef3	-0.308935	9.05977	62.7281	1.11581e-14	8.49504e-14
Syt13	0.308751	9.45732	82.9248	1.18502e-18	1.26871e-17
Nsf	0.306688	10.6923	93.8324	9.5517e-21	1.19431e-19
Mfn2	0.306019	8.46794	49.6066	5.05073e-12	3.15763e-11
Rab3c	-0.305653	11.0823	121.561	6.44678e-26	1.15035e-24
Prkce	0.305146	9.29157	46.7993	1.90485e-11	1.1571e-10
Selenom	0.305071	9.03791	56.998	1.58389e-13	1.11654e-12
Fndc4	0.304149	8.69404	30.2844	5.48377e-08	2.26901e-07
Nrsn2	-0.304126	9.76062	73.8866	6.85331e-17	6.31168e-16
Mtss1	0.303397	8.23668	37.271	1.82228e-09	9.10076e-09
Add2	-0.302116	8.10132	34.359	7.48053e-09	3.39898e-08
Camk1	0.302055	8.07416	18.1496	2.3625e-05	6.91789e-05
Susd4	0.302036	8.24173	32.327	2.01525e-08	8.80642e-08
Id4	-0.30184	10.0534	34.9478	5.61843e-09	2.59417e-08
Zfp706	-0.301727	9.57321	82.7872	1.25995e-18	1.34055e-17
Fam102b	-0.301365	8.28005	35.4177	4.47186e-09	2.09871e-08
Stx7	-0.300463	8.25752	40.3187	4.19617e-10	2.26752e-09
Clcn3	0.300228	8.36619	41.4258	2.46708e-10	1.35888e-09
Tkt	-0.300117	8.50902	39.8439	5.27157e-10	2.80441e-09
Rnf112	-0.298656	9.62649	38.9161	8.2386e-10	4.25082e-09
Syn1	0.298562	9.78852	90.3699	4.37397e-20	5.2032e-19
Epha5	0.298079	8.75801	40.2193	4.40123e-10	2.35603e-09
Dnajb1	-0.297987	8.1544	18.0913	2.43374e-05	7.07809e-05
Gm1673	-0.29781	8.6249	48.6774	7.83115e-12	4.86042e-11
Adgrl1	0.296036	9.33198	46.1471	2.5956e-11	1.55464e-10
Srsf7	-0.296017	8.84196	36.0143	3.34823e-09	1.60511e-08
Gnai1	0.295593	8.79234	43.6044	8.70511e-11	4.9541e-10
Grin1	0.294522	8.65834	49.1162	6.36562e-12	3.9652e-11
Atp2a2	0.292765	9.59057	48.5842	8.18401e-12	5.06108e-11
Kif5a	0.291139	9.47983	71.3078	2.20493e-16	1.94693e-15
Nmnat2	0.289842	8.94183	61.7666	1.73829e-14	1.28905e-13
Reep2	0.289497	8.87221	40.3752	4.08385e-10	2.21381e-09
Kcns2	-0.289118	8.12625	15.6946	8.31658e-05	0.00022506
Fez1	-0.287643	8.40647	44.0985	6.87761e-11	3.98019e-10
Inpp4a	0.28697	8.7865	51.7702	1.82433e-12	1.18374e-11
Snap25	0.28685	11.8477	63.6909	7.16332e-15	5.57762e-14
Rcn1	-0.286651	8.12289	27.7123	1.94845e-07	7.51733e-07
Cntnap2	0.286113	8.7914	34.4097	7.29838e-09	3.32503e-08
Nptxr	-0.284987	12.5222	32.7093	1.67187e-08	7.41946e-08
Cntn1	0.283835	8.84997	39.613	5.89064e-10	3.1144e-09
Hectd4	0.283522	9.0544	55.2903	3.51026e-13	2.40523e-12
Alg2	-0.283074	8.95943	53.03	1.01023e-12	6.68158e-12
Tmem130	-0.28299	10.6114	108.068	1.99196e-23	3.04663e-22
Cmpk1	0.282437	8.58102	41.959	1.91108e-10	1.06288e-09
Serpini1	-0.280226	8.33096	10.1667	0.00150265	0.00325266
Pnmal2	-0.2795	10.3574	86.7037	2.20995e-19	2.49056e-18
Shisal1	-0.277827	8.67911	12.6622	0.000401902	0.000975154
Ift22	-0.277529	8.33571	38.9701	8.02694e-10	4.16671e-09
Skp1a	-0.27701	9.77882	64.3104	5.38809e-15	4.21452e-14
Ogt	0.276885	8.90187	19.9357	9.53077e-06	3.01221e-05
Ssbp3	0.276076	8.6351	24.906	7.84848e-07	2.80746e-06
Rundc3a	0.275646	9.12329	60.8947	2.60001e-14	1.90334e-13
Ntrk2	-0.274677	9.38842	41.1629	2.79837e-10	1.53641e-09
Mapk8	0.274507	8.3808	31.087	3.69828e-08	1.56423e-07
1110051M20Rik	-0.274409	8.54588	50.2657	3.70213e-12	2.34013e-11
Gpx3	-0.274383	9.40547	18.1119	2.40831e-05	7.028e-05
Alcam	0.273915	8.14013	9.5534	0.0020861	0.00436856
Agap1	0.273806	8.14465	32.4419	1.90524e-08	8.347e-08
Plxnc1	-0.272988	8.19225	23.1765	1.86278e-06	6.38187e-06
Map1b	0.272465	10.8281	123.153	3.30199e-26	6.08205e-25
Cdh13	0.271909	8.0101	8.98443	0.00283283	0.00579765
Gstm5	0.271744	9.57083	31.5933	2.88572e-08	1.24202e-07
Ubl3	-0.270159	8.80664	44.5794	5.46945e-11	3.18679e-10
Atxn7l3b	0.269899	8.94071	42.2755	1.64249e-10	9.19474e-10
Srp14	-0.268762	9.25395	39.0933	7.56447e-10	3.93858e-09
Gnao1	0.268678	10.3727	108.815	1.44584e-23	2.3147e-22
Pmvk	0.268081	8.41828	34.657	6.4714e-09	2.95614e-08
Ctsb	-0.267988	9.96013	81.5389	2.19933e-18	2.29722e-17
Pip5k1c	0.267689	8.21037	29.9973	6.31488e-08	2.60033e-07
Ckb	0.26742	10.9573	66.9214	1.62787e-15	1.32788e-14
Abhd12	-0.267011	9.25125	65.8647	2.64073e-15	2.10399e-14
Rps21	-0.266943	8.61805	34.9123	5.71603e-09	2.62566e-08
Rbfox3	-0.266625	8.12504	21.5535	4.20982e-06	1.38415e-05
Hnrnpul2	0.266352	8.69475	50.5789	3.19442e-12	2.02668e-11
Kcnq3	0.266116	8.35237	25.1063	7.10307e-07	2.55085e-06
Stau2	0.2656	8.33574	35.303	4.72801e-09	2.21162e-08
Scn2a	0.264515	9.17994	36.6303	2.48442e-09	1.21595e-08
Pdgfa	0.264139	8.12459	18.442	2.03539e-05	6.02181e-05
Mapk10	0.262355	9.05942	51.536	2.03651e-12	1.31148e-11
Magee1	-0.26131	8.9619	46.1346	2.61103e-11	1.55843e-10
Ass1	-0.260372	8.1841	20.4609	7.30647e-06	2.34382e-05
Gm14303	-0.2603	8.55994	37.707	1.47613e-09	7.41526e-09
Sdf4	-0.260144	8.60224	49.7882	4.63634e-12	2.90917e-11
Larp4b	0.258498	8.31546	25.7949	5.04204e-07	1.86142e-06
Tspyl2	-0.256386	8.7602	38.4503	1.03119e-09	5.27292e-09
Dnm3	0.256202	8.43886	25.678	5.34394e-07	1.96441e-06
Dner	0.256083	9.32267	32.6538	1.71785e-08	7.59199e-08
Syngr3	0.255678	9.84975	68.1861	9.13338e-16	7.66935e-15
Eno2	-0.255512	10.6571	93.663	1.02882e-20	1.27707e-19
Zbtb4	0.254238	8.3136	23.8957	1.29966e-06	4.52502e-06
Spock3	0.254162	8.83296	17.438	3.39779e-05	9.70898e-05
Gnb1	0.254085	10.5207	94.148	8.31819e-21	1.04773e-19
Uqcc2	0.254063	9.06402	44.5355	5.58517e-11	3.24318e-10
Ubald1	0.254063	8.46873	31.3881	3.19075e-08	1.36644e-07
Nmt2	0.25352	8.49244	27.3868	2.289e-07	8.69415e-07
Gria1	-0.252806	8.28014	12.6469	0.000405142	0.000981623
Sdc3	-0.252799	8.40821	27.5852	2.07488e-07	7.93363e-07
Ntng1	0.252123	10.0066	35.8127	3.69196e-09	1.75189e-08
Zer1	0.251951	8.48632	31.494	3.02945e-08	1.30061e-07
Clasp2	0.251323	8.80255	34.9119	5.71728e-09	2.62566e-08
Negr1	-0.251209	8.81548	36.4799	2.67207e-09	1.30036e-08
Epn1	0.25118	8.58673	36.7063	2.39461e-09	1.17873e-08
Psap	-0.251165	9.74988	55.7442	2.84026e-13	1.96979e-12
Meaf6	-0.250995	8.48384	41.8488	2.01455e-10	1.11543e-09
Nr3c1	-0.250515	8.5601	22.7914	2.25951e-06	7.64931e-06
Ypel3	0.249834	9.30089	45.9996	2.78389e-11	1.65011e-10
Saraf	-0.249799	9.71524	62.6452	1.15926e-14	8.74806e-14
Rplp1	-0.24946	10.0528	72.2918	1.41093e-16	1.2788e-15
Arl3	0.249453	8.53173	27.5136	2.14971e-07	8.20144e-07
Ndn	-0.248468	10.6351	17.7628	2.87817e-05	8.28622e-05
Rps26	-0.248262	9.00584	39.2103	7.15024e-10	3.73426e-09
Gmps	0.24805	8.61357	32.6517	1.71961e-08	7.59199e-08
Rcan2	0.247599	9.19937	25.3106	6.41584e-07	2.32354e-06
Slc25a22	0.246716	9.90409	62.5405	1.21654e-14	9.14008e-14
Sptbn1	0.246318	10.1843	87.9811	1.2555e-19	1.45315e-18
Ola1	-0.246143	8.80389	40.6847	3.51994e-10	1.91418e-09
Cpne4	0.246117	8.09781	14.8772	0.000126852	0.000331245
Pfkp	-0.245086	8.23041	19.3972	1.25231e-05	3.84444e-05
Tprgl	-0.244767	9.04551	46.1928	2.5399e-11	1.52661e-10
Zfhx3	0.244308	9.07328	27.2732	2.42135e-07	9.15623e-07
Hspa5	-0.244213	9.68725	42.514	1.46537e-10	8.23009e-10
Caly	-0.243963	10.282	62.6969	1.13195e-14	8.57979e-14
Prdx2	-0.243046	9.80125	69.9513	4.08521e-16	3.53433e-15
Rpl41	-0.242996	9.32282	48.184	9.888e-12	6.09286e-11
Tollip	0.242571	8.25551	23.9005	1.29653e-06	4.52332e-06
Ppp3r1	0.242325	9.7861	72.0927	1.54418e-16	1.3922e-15
Sdc2	0.241733	8.26337	20.3031	7.91349e-06	2.52907e-05
Vamp2	0.241384	11.2019	104.61	8.81463e-23	1.24789e-21
Omg	-0.240429	8.55614	25.7527	5.14887e-07	1.89678e-06
Tox	-0.24034	8.16522	16.0226	7.02374e-05	0.000192303
Napb	0.240172	9.94115	68.0361	9.78095e-16	8.13338e-15
Apbb1	0.240143	9.28909	42.1383	1.75391e-10	9.78647e-10
Ssr4	-0.240106	8.30507	24.3489	1.03629e-06	3.65474e-06
Msmo1	-0.239821	9.20661	31.9254	2.45273e-08	1.05832e-07
mt-Nd2	-0.239678	12.7051	22.9301	2.10769e-06	7.16363e-06
Lamp1	-0.239198	8.54879	28.1971	1.53335e-07	6.01058e-07
Nckap1	0.239112	9.22482	34.9604	5.58402e-09	2.58525e-08
Mapk8ip3	0.238797	8.65193	36.5216	2.61866e-09	1.278e-08
Tom1l2	0.238662	8.42434	29.5627	7.81997e-08	3.18943e-07
Chchd10	-0.238311	10.0702	39.3263	6.76174e-10	3.55302e-09
Ppm1a	0.237992	9.34249	57.5867	1.20451e-13	8.59718e-13
Tceal6	-0.237473	8.16393	23.5714	1.52851e-06	5.26827e-06
Cnrip1	0.236434	8.20889	25.4017	6.13154e-07	2.22528e-06
Gls	0.236383	9.43089	43.6899	8.35732e-11	4.77203e-10
Txndc15	-0.236088	8.1735	29.1198	9.72614e-08	3.90184e-07
Cfl2	-0.235708	8.31495	25.4162	6.08721e-07	2.21388e-06
Smim10l1	0.235335	8.82452	30.794	4.26975e-08	1.78392e-07
Bnip3l	0.234774	8.19032	22.32	2.86279e-06	9.57806e-06
Ptpa	0.234624	8.74982	36.0104	3.35452e-09	1.60511e-08
Cadm3	0.23373	9.23104	41.1253	2.84924e-10	1.55934e-09
Mlf2	0.232627	9.92484	63.0333	9.69483e-15	7.43044e-14
Gm10073	-0.231742	8.89063	33.2589	1.27847e-08	5.70318e-08
Praf2	-0.231561	8.40454	28.014	1.67851e-07	6.53476e-07
Bcap31	-0.230974	8.34903	24.0339	1.21293e-06	4.24896e-06
Trim2	-0.230812	8.84941	23.8823	1.30838e-06	4.54615e-06
B4galt6	0.23041	8.6073	28.1766	1.54895e-07	6.05789e-07
Map1lc3a	0.23014	9.22168	28.4306	1.36633e-07	5.40536e-07
Mycbp2	0.230106	9.29315	24.4916	9.65039e-07	3.41552e-06
Mapt	0.229888	10.454	60.5238	3.08627e-14	2.24969e-13
Clstn3	0.229049	8.46816	22.5097	2.60268e-06	8.72485e-06
Pcsk2	0.228928	10.0847	36.4586	2.69978e-09	1.31012e-08
Luc7l3	0.228525	8.51737	19.8354	1.00278e-05	3.16348e-05
Eri3	0.228438	8.90153	36.2701	2.9579e-09	1.42328e-08
Clip1	0.228318	8.23153	22.5116	2.60014e-06	8.72485e-06
Wrb	-0.228083	8.69586	34.3058	7.67676e-09	3.47891e-08
Mt3	-0.227958	9.61927	22.7567	2.29914e-06	7.76809e-06
1700037H04Rik	0.227282	8.17621	12.2539	0.000497917	0.00117322
Bin1	0.226612	9.16654	21.3585	4.64428e-06	1.52407e-05
Spcs1	-0.226468	8.82641	25.5711	5.63573e-07	2.06282e-06
Fscn1	0.226375	8.45887	19.7952	1.02339e-05	3.21664e-05
Pcbp3	0.226282	8.14402	15.3772	9.79598e-05	0.000262196
Laptm4a	-0.225931	8.52226	25.4229	6.06691e-07	2.2112e-06
Tceal3	-0.225888	9.17551	33.6608	1.05099e-08	4.71293e-08
Pkia	-0.225338	8.28467	14.2661	0.000174128	0.00044787
Spryd7	-0.224645	8.20184	26.7882	3.07913e-07	1.16179e-06
Usp11	-0.224063	8.63675	19.6835	1.08301e-05	3.34872e-05
Nrip3	0.223987	8.93031	24.8791	7.95441e-07	2.83873e-06
Kcnma1	0.223973	8.36943	17.973	2.58518e-05	7.48042e-05
Ppm1l	0.223973	8.31226	14.8432	0.000129101	0.000336606
Tubb3	-0.223395	10.7392	45.1365	4.19562e-11	2.46134e-10
Metap2	-0.223101	8.22736	29.1948	9.37334e-08	3.77801e-07
Rhob	0.222672	9.47174	26.0026	4.54753e-07	1.68714e-06
Dctn2	0.22266	9.09481	46.5879	2.10573e-11	1.2746e-10
Hsph1	-0.222637	9.41126	35.8834	3.5676e-09	1.69758e-08
H2afy	0.22252	8.71864	36.6482	2.46296e-09	1.2089e-08
Nap1l5	-0.222148	11.4579	44.0757	6.95278e-11	4.01014e-10
Gm5963	-0.221656	8.75459	30.8946	4.06417e-08	1.70218e-07
Atl1	0.221617	8.64073	29.4483	8.27321e-08	3.36627e-07
Ak1	0.221296	8.48408	21.0198	5.50934e-06	1.7874e-05
Arxes2	-0.221245	8.84155	29.9278	6.53438e-08	2.68427e-07
Slc22a17	-0.221212	10.6325	57.2808	1.38863e-13	9.8294e-13
Pnisr	0.22105	8.23224	13.2384	0.00029733	0.000733899
Map1a	-0.221019	8.87702	26.0014	4.55025e-07	1.68714e-06
Maged1	-0.220887	10.7492	63.5629	7.59791e-15	5.88924e-14
Ran	-0.220722	9.21459	40.9364	3.11945e-10	1.70179e-09
Aak1	0.220299	8.94552	28.2911	1.46378e-07	5.75104e-07
H13	-0.220207	8.14475	20.6675	6.58188e-06	2.12331e-05
Ptma	-0.219267	8.35556	17.1583	3.92073e-05	0.000110829
Serinc3	0.218604	9.07566	35.2985	4.73826e-09	2.21162e-08
Bzw1	0.218579	8.28919	20.5265	7.0683e-06	2.27167e-05
Tox2	0.218409	8.48764	23.8436	1.33398e-06	4.62571e-06
Pak3	0.218353	9.21944	15.1715	0.000108943	0.000287993
Uqcr11	-0.217532	8.55973	23.4487	1.62534e-06	5.59078e-06
B3gat3	0.217316	8.64797	29.1586	9.54194e-08	3.83693e-07
Rcn2	-0.216299	9.25009	36.7138	2.38597e-09	1.17786e-08
Pde1b	0.216275	8.81964	30.1849	5.75842e-08	2.37691e-07
Rusc1	0.21612	8.49265	27.5997	2.06008e-07	7.91239e-07
Arl6ip1	0.214867	10.169	60.373	3.3093e-14	2.40204e-13
Gm8566	-0.214649	9.04806	25.1258	7.03425e-07	2.53144e-06
Nbdy	-0.214286	8.3389	18.8796	1.62899e-05	4.92144e-05
Chchd6	-0.213826	8.35202	25.1389	6.98852e-07	2.52028e-06
Unc13a	0.213345	8.16792	12.5026	0.000436987	0.00104547
Snhg14	-0.213314	8.34931	8.23759	0.00424434	0.0084443
Map7d1	0.21273	8.27933	20.1874	8.39034e-06	2.6715e-05
St8sia3	-0.212664	8.48269	25.647	5.42691e-07	1.99064e-06
Vps35	0.211872	8.81148	26.3286	3.86783e-07	1.44663e-06
Tgoln1	-0.211871	9.03239	30.4371	5.0876e-08	2.11018e-07
Pip4p1	0.211738	8.15702	20.0827	8.84741e-06	2.8066e-05
Ntrk3	-0.210919	8.20177	9.40868	0.00225458	0.00470381
Sh3bgrl3	-0.21043	8.61789	19.7555	1.04422e-05	3.26414e-05
Mbnl1	-0.209105	8.16935	18.1324	2.38328e-05	6.96682e-05
Nipal3	-0.208794	8.43166	18.4925	1.98371e-05	5.87906e-05
Rsrp1	0.208543	8.71919	14.1406	0.000185853	0.000475885
Gm10039	-0.207683	8.63199	17.3175	3.61392e-05	0.000102835
Arrb1	-0.207584	8.39741	17.9377	2.63219e-05	7.60362e-05
Abca2	-0.207181	8.42873	15.1947	0.000107643	0.000284997
Mir124-2hg	0.207038	8.77577	14.6367	0.000143673	0.000372896
Agap3	0.206986	8.8211	31.3581	3.23813e-08	1.38327e-07
Gars	0.206674	8.38181	23.0796	1.95544e-06	6.67266e-06
Ndufc1	-0.206593	8.65166	24.7867	8.32959e-07	2.96029e-06
Qdpr	-0.206283	8.22286	21.2861	4.81692e-06	1.57469e-05
Acat2	-0.205807	8.26086	13.8286	0.000218579	0.000551437
Mtmr6	-0.20572	8.26379	23.7453	1.40117e-06	4.84891e-06
mt-Nd1	-0.20563	13.4209	15.8941	7.50438e-05	0.000204048
Ubl5	-0.205404	9.24723	26.1111	4.30886e-07	1.60458e-06
Efr3b	-0.205353	8.56588	18.9528	1.56946e-05	4.75837e-05
mt-Nd5	-0.20478	10.77	13.3812	0.000275969	0.000686117
Ptprs	-0.204442	9.52897	28.6709	1.21355e-07	4.83445e-07
Castor2	0.204237	8.10538	11.0243	0.000952499	0.00213844
Ncald	-0.204102	10.4006	38.0072	1.27693e-09	6.47155e-09
Ssr1	-0.203596	8.60912	26.1936	4.13596e-07	1.54355e-06
Ppp1r9a	-0.203268	8.50994	18.671	1.81133e-05	5.4245e-05
Eef2	0.203245	9.72067	33.9647	9.06363e-09	4.09657e-08
Xpr1	-0.202515	8.30952	20.6692	6.57649e-06	2.12331e-05
Reps2	0.201798	8.46052	19.768	1.0376e-05	3.25534e-05
Micos10	-0.201545	9.12553	31.9592	2.41239e-08	1.04354e-07
Oxct1	0.201278	9.2762	29.6991	7.31239e-08	2.99668e-07
Ndufv3	-0.200707	9.63144	34.7067	6.3168e-09	2.89323e-08
BC005537	0.199826	8.43425	18.2246	2.2738e-05	6.681e-05
Tmem9	-0.199663	8.12275	18.0058	2.54231e-05	7.36883e-05
Dzank1	0.199065	8.99501	28.2965	1.45988e-07	5.7489e-07
Rnf227	0.198931	8.83685	19.8307	1.00517e-05	3.16519e-05
Ergic3	-0.198829	8.56709	26.7078	3.20436e-07	1.20639e-06
Otub1	0.197903	9.43159	39.7918	5.40524e-10	2.86662e-09
Lhfpl3	0.197603	8.22888	12.5649	0.000422926	0.00101895
Eef1a2	0.197515	10.5008	35.1416	5.11353e-09	2.37384e-08
Nptn	0.195869	10.0362	47.4128	1.42434e-11	8.71391e-11
Trim37	0.195847	8.24901	20.2592	8.09105e-06	2.581e-05
Mbnl2	-0.195797	8.54964	19.7603	1.04167e-05	3.26211e-05
Psmc3	0.195082	8.6096	21.9209	3.49892e-06	1.16382e-05
Rnf130	0.194925	8.36859	15.2309	0.000105648	0.000281893
Zmat2	0.194819	8.97316	27.3072	2.38095e-07	9.02337e-07
Tecr	-0.19472	10.4504	37.2575	1.83424e-09	9.1339e-09
Gm15427	-0.194545	8.56559	19.7508	1.04671e-05	3.26597e-05
Pja2	0.194438	9.76438	37.2206	1.86724e-09	9.27123e-09
Sars	0.194391	8.68536	22.7064	2.3579e-06	7.95096e-06
Apc	0.194174	8.17057	15.2273	0.000105847	0.000281984
Paip2	0.193259	9.24999	38.9636	8.05208e-10	4.16713e-09
Pkp4	-0.19291	8.93091	19.7027	1.07256e-05	3.32243e-05
Rheb	0.192649	9.54393	19.3142	1.30623e-05	4.00281e-05
Dclk1	-0.192455	9.99451	23.105	1.93068e-06	6.6013e-06
2010204K13Rik	-0.192427	8.59634	10.7476	0.00110307	0.00244445
Tmem59l	-0.192281	9.60404	36.3072	2.90521e-09	1.40186e-08
Cox6c2	-0.192072	8.38386	12.3278	0.000478949	0.00113321
Trim44	0.191998	8.70655	24.9055	7.8504e-07	2.80746e-06
Rere	0.191981	8.13265	11.9077	0.000597345	0.00138277
Lrtm2	0.19133	8.20163	12.4794	0.000442322	0.00105529
Ccdc85b	0.191312	8.28777	15.9774	7.18911e-05	0.000196098
Pfdn5	-0.191033	9.02064	31.0424	3.78e-08	1.59486e-07
Ndufab1	-0.190974	8.13273	14.5673	0.000148939	0.000384816
Pafah1b1	0.190859	10.0498	55.0152	3.99126e-13	2.71311e-12
Ube2r2	0.190413	8.52385	18.7334	1.75474e-05	5.27346e-05
Tram1l1	-0.190173	8.40126	18.6436	1.83682e-05	5.47213e-05
Atp8a1	-0.189576	8.16238	13.5504	0.000252659	0.000629076
Hspa4	-0.188803	8.49338	17.7944	2.83202e-05	8.16709e-05
Rab6a	0.188728	10.449	51.2398	2.34071e-12	1.49614e-11
Nrcam	0.188309	8.46853	14.9806	0.000120243	0.000315431
Gm4948	-0.188238	9.01324	19.1459	1.4228e-05	4.33675e-05
Stxbp1	0.188165	10.5309	47.2836	1.5142e-11	9.23071e-11
Gm11478	-0.188082	8.59908	18.2603	2.23282e-05	6.57186e-05
Stx1b	0.187931	8.87583	21.879	3.57347e-06	1.18401e-05
Ywhaz	-0.186344	11.7716	63.0285	9.7164e-15	7.43044e-14
Syp	0.18599	11.3843	32.5547	1.80305e-08	7.93992e-08
Hnrnpd	0.185676	8.83093	22.2974	2.89543e-06	9.66838e-06
Tob1	-0.185469	8.14397	8.45471	0.0037724	0.00756688
Atf4	0.185359	8.58972	15.838	7.72436e-05	0.000209696
Slc25a12	-0.185217	8.53991	16.6649	5.04925e-05	0.00014064
Tmem35a	-0.184922	8.74415	13.8334	0.000218034	0.000550874
Myt1l	0.184833	8.53479	11.3451	0.000803779	0.00182126
Srebf2	0.184301	8.61879	20.142	8.58551e-06	2.72857e-05
Micos13	-0.184147	8.70859	19.0242	1.51356e-05	4.60519e-05
Tceal5	0.183053	8.87099	18.7561	1.73455e-05	5.23114e-05
Ddx5	-0.182815	10.2188	32.4984	1.85336e-08	8.14054e-08
Tuba4a	-0.182734	8.78845	16.9711	4.31542e-05	0.000121785
Sptan1	0.182375	9.46238	35.7235	3.85534e-09	1.81934e-08
Snap91	0.18211	9.66006	27.8391	1.83006e-07	7.07652e-07
Madd	-0.182058	8.2626	11.6431	0.000686748	0.00156436
Slc38a1	0.181806	8.37391	15.658	8.47513e-05	0.00022791
Smpd1	0.181508	8.33036	11.9249	0.000591968	0.00137218
Armc8	-0.181495	8.15367	13.9536	0.000204823	0.000522115
Pacsin1	0.181305	9.53519	29.2223	9.24683e-08	3.73581e-07
Faim2	0.180735	10.2302	30.9293	3.99572e-08	1.67761e-07
6430548M08Rik	0.180734	8.98455	16.0216	7.02754e-05	0.000192303
Ago2	-0.180536	8.22681	13.1788	0.000306718	0.000752734
Zranb2	0.180322	8.61013	16.4137	5.74435e-05	0.000158711
Atp6v0a1	0.180235	9.75191	25.4326	6.03771e-07	2.20524e-06
Frrs1l	-0.18018	8.64153	16.7003	4.95834e-05	0.000138333
Kif1b	0.179175	9.9075	41.8446	2.01858e-10	1.11543e-09
Vps28	-0.17871	9.09141	21.3145	4.74858e-06	1.55532e-05
Acox1	-0.178528	8.24399	14.2472	0.000175841	0.000451598
Ppp2r2c	0.178345	8.46619	18.7087	1.7769e-05	5.3307e-05
Kif1a	0.178229	10.4299	33.081	1.39443e-08	6.20429e-08
Pgp	0.177962	8.32965	15.7894	7.9201e-05	0.00021467
Srrm2	0.177739	8.78327	17.3075	3.6324e-05	0.000103189
Tcaf1	0.177701	9.35463	29.3725	8.58764e-08	3.48593e-07
Fxyd7	0.177527	8.92187	8.40251	0.00388072	0.00776598
Ptp4a2	-0.177469	8.10388	12.4505	0.00044908	0.00106844
2210016L21Rik	0.177447	8.92752	25.9457	4.67789e-07	1.73072e-06
Hspbp1	0.177038	8.23441	14.4446	0.000158719	0.000409466
Rpsa-ps10	-0.176888	8.40236	12.1339	0.000530321	0.00123766
Tmx4	-0.176828	9.9859	30.6967	4.4786e-08	1.86663e-07
2021-03-06	-0.17662	8.50476	13.2432	0.000296585	0.000733117
Ppp2cb	0.176306	8.12451	11.7652	0.000643919	0.00148005
Spop	0.176075	8.13934	13.0732	0.000324125	0.00079092
Etnk1	-0.17607	9.16424	20.3265	7.82039e-06	2.50399e-05
Gabarapl1	0.175338	10.3303	38.8753	8.40211e-10	4.32216e-09
Usp29	-0.174948	8.1169	10.0262	0.00161972	0.00346823
Trim35	-0.174507	8.36409	16.5071	5.47532e-05	0.000151767
Atp5j2	-0.174283	9.27113	21.2246	4.96875e-06	1.62123e-05
Atp5k	-0.173986	8.68941	15.0028	0.000118869	0.000312305
Dynll2	0.173334	10.7425	24.7942	8.29864e-07	2.95542e-06
Selenof	-0.172444	8.70961	19.6104	1.12391e-05	3.46269e-05
Slc6a7	-0.172405	8.17333	8.11285	0.00454232	0.00895396
mt-Nd4	-0.17237	13.2603	11.6624	0.000679793	0.00155472
Chga	-0.172339	9.18622	19.7029	1.07241e-05	3.32243e-05
Cpne6	0.172277	9.57642	21.7743	3.76675e-06	1.24565e-05
Cltc	0.172226	10.2086	57.5361	1.23322e-13	8.76556e-13
Actb	-0.172215	11.5377	35.169	5.046e-09	2.34886e-08
Rbbp6	0.172154	8.31903	13.6046	0.000245622	0.000612447
Dad1	-0.17208	8.78295	17.6731	3.01303e-05	8.65992e-05
Luc7l2	0.17192	8.336	9.40295	0.00226154	0.00470718
Syngr1	0.171771	9.98185	27.5924	2.06753e-07	7.92322e-07
Cltb	-0.171389	9.35848	22.9924	2.04281e-06	6.95693e-06
Trim32	0.171161	8.61084	17.2095	3.81924e-05	0.000108138
Ndufa1	-0.170756	8.90196	12.4965	0.000438385	0.00104736
Atp6v0e2	0.170619	9.89048	36.9695	2.10829e-09	1.04379e-08
Camk2b	0.170619	9.88215	38.4945	1.00946e-09	5.17724e-09
Sod1	-0.170374	10.2004	24.3478	1.0369e-06	3.65474e-06
Park7	-0.170162	9.16947	23.9678	1.25361e-06	4.38252e-06
Scd2	-0.170139	9.9623	19.2467	1.35173e-05	4.12749e-05
Adcyap1r1	0.170063	8.50694	10.2023	0.00147446	0.00319716
Ap2a2	0.169341	9.8708	19.2803	1.32887e-05	4.06493e-05
Syt11	0.169284	10.6097	20.8687	5.94594e-06	1.92541e-05
Gm15421	-0.169269	8.64228	12.5213	0.000432713	0.00103815
Tpt1-ps3	-0.168255	8.14229	9.54654	0.00209379	0.00437933
Ncs1	0.16824	8.49924	15.502	9.18523e-05	0.000246619
Atp6v1b2	0.168111	10.3184	33.8967	9.36881e-09	4.22336e-08
Taldo1	-0.16796	8.37453	14.9615	0.000121439	0.000317596
Thra	-0.167918	9.96998	28.4557	1.34952e-07	5.35121e-07
Actr3	-0.167871	8.17096	12.4409	0.000451355	0.00107236
Wasf1	0.16765	8.96362	13.8486	0.000216319	0.000547348
Pdp1	0.167609	9.59621	14.09	0.000190804	0.000487832
Rpl37rt	-0.167541	8.74208	16.1196	6.68173e-05	0.000183426
Gabarapl2	-0.166732	8.29786	12.2553	0.000497554	0.00117322
Tbca	-0.166528	8.79083	11.7352	0.000654182	0.00150015
Sqstm1	0.166197	10.0267	27.889	1.78549e-07	6.93548e-07
Impad1	-0.166196	8.26938	10.9651	0.000982881	0.00220376
Dync1i2	-0.166006	8.41685	11.9627	0.000580314	0.00134882
Ptms	0.165724	9.70425	17.3398	3.57289e-05	0.000101836
Fkbp1a	-0.165471	10.3346	45.7021	3.20646e-11	1.88751e-10
Iqsec1	-0.165384	9.18212	15.6595	8.46842e-05	0.00022791
Chchd2	-0.164843	9.92391	18.8896	1.62075e-05	4.9052e-05
Prkacb	-0.164793	9.78062	23.6701	1.45484e-06	5.02448e-06
Ensa	0.164343	9.26483	27.6291	2.03031e-07	7.81555e-07
Tpm1	0.163866	8.50731	13.8537	0.000215751	0.000546719
Asns	-0.163859	8.5244	13.7756	0.000224695	0.000566033
Camta1	0.163065	9.30895	18.503	1.97307e-05	5.85767e-05
Rpn2	-0.162756	8.28741	13.3259	0.000284044	0.000704151
Cacng2	0.162744	8.53398	8.21838	0.00428888	0.00851315
Mpc2	-0.162389	8.9245	18.6667	1.81536e-05	5.42707e-05
Stmn3	-0.162267	11.2518	32.0488	2.30897e-08	1.00134e-07
Tax1bp1	0.161596	8.26476	11.8272	0.000623215	0.00143683
Celf4	0.161511	11.0593	22.6462	2.43022e-06	8.17871e-06
Nipsnap2	-0.161289	8.31548	13.8849	0.000212272	0.0005387
Huwe1	0.16093	8.36561	12.5471	0.000426894	0.00102706
Actr2	0.16073	9.65635	24.0802	1.18515e-06	4.16016e-06
Nsg2	-0.16053	11.6437	55.0884	3.85703e-13	2.63231e-12
Ppp3ca	-0.160507	9.82245	16.1593	6.54696e-05	0.000180015
Abi2	-0.159754	8.2591	11.2898	0.00082761	0.00187031
Enah	0.15973	8.56738	10.3856	0.00133719	0.00292169
Habp4	-0.159262	8.81019	15.2216	0.000106156	0.00028233
Ppp2r2a	0.158853	8.21644	11.1842	0.000875189	0.00197004
Atp6v1f	-0.158842	9.25442	17.4771	3.33059e-05	9.54064e-05
Map2k4	0.158771	8.56858	12.6052	0.000414093	0.00100189
Smarca2	0.158647	8.63877	10.0036	0.00163941	0.003506
Scg5	-0.158276	9.8554	19.5758	1.14381e-05	3.51767e-05
Camk2d	-0.158079	8.89793	14.6299	0.000144184	0.000373658
Rtn1	-0.157899	12.5454	71.7559	1.79916e-16	1.60519e-15
Tmem147	-0.157511	8.62745	17.234	3.77171e-05	0.000106969
Fbxo3	-0.157302	8.28681	13.6455	0.000240452	0.000600429
App	0.157301	11.2712	36.3535	2.84077e-09	1.37465e-08
Gpi1	0.156999	9.874	22.7992	2.25065e-06	7.63438e-06
Arhgef9	0.156968	9.11525	21.8794	3.57272e-06	1.18401e-05
Hpcal4	0.156621	9.27978	13.7722	0.000225098	0.000566217
Capns1	-0.156036	8.81309	18.6026	1.87554e-05	5.57778e-05
Csnk1e	0.155957	8.08412	8.17558	0.00438987	0.00869347
Tef	-0.155794	8.64733	8.58842	0.00350874	0.00708782
Bmpr2	-0.155511	8.27359	10.6981	0.00113249	0.00250316
Spock2	0.155398	10.9977	33.7515	1.00554e-08	4.52097e-08
Spcs2	-0.15525	8.77844	16.4743	5.56827e-05	0.000154094
Tmem38a	0.154637	8.2017	8.48188	0.00371724	0.00746498
Nudt3	0.154389	9.008	16.2151	6.36162e-05	0.0001752
Hdac11	0.154166	9.27319	21.6027	4.10659e-06	1.35281e-05
Serbp1	0.153963	9.78539	29.3671	8.61073e-08	3.48704e-07
Ubqln2	-0.153928	9.15454	17.4364	3.40069e-05	9.70898e-05
mt-Rnr2	-0.153602	12.4323	8.27878	0.00415038	0.00826697
Arl2	-0.153208	8.20082	9.84331	0.00178605	0.00378652
Aktip	0.152949	8.27305	10.8502	0.00104461	0.00232393
Sult4a1	0.152896	9.3675	19.7144	1.06621e-05	3.32077e-05
Itm2b	0.152776	10.8174	20.531	7.05196e-06	2.27068e-05
Nedd4	-0.152196	9.56417	23.4307	1.64005e-06	5.63006e-06
Ina	-0.152094	9.33556	14.7946	0.00013239	0.000344135
Mcfd2	-0.152035	8.65727	16.9187	4.43286e-05	0.000124747
Rps5	-0.151658	9.59047	25.178	6.85368e-07	2.47687e-06
Arhgap44	0.151657	8.18955	10.6626	0.001154	0.00254415
Zcchc17	-0.151452	8.22232	10.2096	0.00146873	0.00319281
Erp29	-0.15073	8.86574	16.2364	6.29234e-05	0.000173571
Add1	0.15073	8.76183	15.9199	7.40531e-05	0.000201674
Gpx1	-0.150579	8.97179	13.949	0.000205316	0.000522596
Chd3	0.150077	8.77333	12.5915	0.00041707	0.00100626
Nrn1	-0.149741	8.44309	9.88809	0.00174379	0.00370149
Cdk14	0.149698	8.82465	10.45	0.00129212	0.00283043
Dusp26	0.148661	8.27312	9.71682	0.00191117	0.00401698
Stk25	0.147917	8.66467	13.0804	0.000322912	0.000789085
Myo5a	0.1479	8.92893	15.212	0.000106688	0.000282904
Ppp2r1a	0.147535	10.2332	27.8491	1.821e-07	7.05742e-07
Got2	0.147297	9.12997	18.967	1.55821e-05	4.73263e-05
Hmgcr	-0.147261	9.12546	11.9321	0.000589724	0.00136883
Rps9	-0.146981	9.27846	18.1565	2.35413e-05	6.90519e-05
Guk1	0.146633	8.56278	12.5274	0.000431326	0.00103627
Clstn1	0.146431	10.581	29.6501	7.49092e-08	3.06252e-07
Eef1b2	-0.146051	9.16759	14.7952	0.000132348	0.000344135
Dync1li2	0.146044	8.47591	11.7633	0.000644554	0.00148005
Ndufa13	-0.146008	9.77765	18.3849	2.09542e-05	6.18871e-05
Cope	0.145139	8.68444	13.6661	0.00023788	0.000595743
G3bp2	0.144841	9.71622	26.6628	3.27675e-07	1.23094e-06
Trir	0.144826	8.49848	12.2469	0.000499759	0.00117594
Atp5d	0.144596	9.60387	24.2707	1.07759e-06	3.79037e-06
Chst1	0.144463	9.23266	13.2278	0.000298983	0.000735859
Eef1a1	-0.144203	10.2998	16.7388	4.86121e-05	0.000135844
Rab21	-0.143997	8.19293	10.8782	0.0010292	0.00229261
Hp1bp3	-0.143789	8.8399	17.7008	4.64399e-05	0.000130192
Ndrg4	0.143564	11.6619	45.1124	4.24414e-11	2.4813e-10
Ckmt1	0.143524	9.41467	11.9003	0.000599681	0.00138631
Atp6v1g2	0.143461	10.4213	19.7037	1.07197e-05	3.32243e-05
Ndufv2	-0.143421	9.51744	14.6168	0.00014516	0.000375618
Tmed10	-0.142727	8.5311	12.0513	0.000553872	0.00129086
Eif3g	0.142488	8.38611	11.324	0.000812793	0.00183925
Tubb4b	-0.141821	9.58732	11.1172	0.000906747	0.0020384
Rpl14	-0.141165	9.55954	18.6569	1.82437e-05	5.44451e-05
Amph	0.141149	10.2036	10.1192	0.00154123	0.00332929
Hnrnph1	-0.141005	8.60499	9.40655	0.00225717	0.00470381
Cnih2	0.140916	9.2185	13.2339	0.000298031	0.000734572
Ndufa3	-0.140613	9.2053	11.5122	0.000735878	0.00166961
Sf3b6	-0.14053	8.56668	9.35608	0.0023192	0.00480967
Prpf19	-0.140508	8.59839	11.6504	0.000684091	0.00156246
Prkar1b	0.14037	10.5032	40.2231	4.39336e-10	2.35603e-09
Cox6c	-0.140094	9.98956	13.1237	0.000315678	0.00077251
Pnck	-0.139758	9.28485	12.209	0.000509808	0.00119467
Naxe	-0.13949	8.12036	7.90086	0.00509865	0.0099476
Vat1	-0.139199	9.06897	12.7831	0.00037724	0.000917915
Spock1	0.13901	9.7217	8.84765	0.00304983	0.00621947
Rtraf	-0.138824	8.22836	9.46889	0.00218287	0.00456008
Oaz1	-0.138774	8.79474	15.6887	8.34188e-05	0.000225216
Jpt1	-0.138738	8.47696	9.76836	0.00185914	0.00393171
Reep5	0.138176	10.6671	26.524	3.51034e-07	1.3158e-06
Ddx1	0.138003	8.27148	10.5763	0.00120817	0.00266015
H3f3b	-0.13765	8.92829	8.90174	0.00296205	0.00604767
Ndufb11	-0.137551	8.62653	10.2645	0.00142636	0.00311255
Rps24	-0.137246	9.02905	14.1621	0.000183788	0.000471301
Serinc1	0.136482	10.7536	22.119	3.1672e-06	1.05553e-05
Rogdi	-0.136434	9.38864	10.9145	0.0010096	0.00225777
Trappc2l	-0.13639	8.25693	8.41382	0.00385699	0.00772751
Tardbp	0.136156	8.28945	8.49576	0.00368937	0.00741799
Tro	-0.135928	8.60758	10.0648	0.00158671	0.00341033
Acly	-0.135587	8.50682	9.18594	0.00254141	0.00523879
Prmt2	-0.135034	8.86972	10.4353	0.00130232	0.00284914
Pfdn2	0.134967	9.1632	10.8883	0.00102372	0.00228338
Crmp1	0.134515	8.5353	8.53941	0.00360313	0.00726137
Atp6v0d1	0.134483	9.78593	31.1887	3.51836e-08	1.49552e-07
Ube2z	0.134381	8.26886	12.0839	0.000686277	0.00156436
Hnrnpl	0.134245	8.46164	8.35738	0.00397695	0.00794
Impact	0.134143	10.7706	15.0249	0.000117521	0.000309238
Smarcc2	0.132736	8.44342	9.26784	0.00243186	0.00503113
Fam168a	0.132723	8.45758	9.26511	0.00243543	0.00503243
Tsn	-0.132362	8.99287	12.5162	0.000433879	0.00103949
Gm14539	-0.132096	9.31536	7.95023	0.00496315	0.00970534
Lcmt1	0.13185	8.3837	10.0774	0.00157601	0.00339159
Pdia6	-0.131818	8.60953	9.92312	0.00171143	0.00364638
Rpl14-ps1	-0.131646	9.12507	11.7809	0.00063862	0.00147037
Srsf5	-0.131593	8.80487	11.1956	0.000869917	0.00196075
Hsp90b1	-0.131038	9.77297	14.9702	0.000120894	0.000316654
Atpif1	-0.130462	10.1743	12.6948	0.000395096	0.000959999
Bex2	-0.130368	11.3963	12.31	0.000483447	0.00114227
Smim14	-0.129853	8.61707	10.0415	0.00160654	0.00344432
Pja1	0.129667	9.51432	16.9178	4.43495e-05	0.000124747
Eif5a	0.129649	9.3575	13.8943	0.000211236	0.000536866
Gsk3b	0.129419	9.42503	18.0735	2.45603e-05	7.1308e-05
Oaz2	-0.128886	8.59569	10.7973	0.00107434	0.00238387
Prkaca	0.12885	9.88219	21.064	5.38803e-06	1.75469e-05
Timm17a	-0.128552	8.35288	8.68263	0.00333433	0.00675143
Slc25a11	-0.128049	8.70958	12.2374	0.000502239	0.00118012
Chp1	-0.127474	8.26377	8.01538	0.00478997	0.00940966
Rps11	-0.127283	8.99064	10.9077	0.00101321	0.00226288
Sv2a	0.127089	10.0112	18.279	2.21166e-05	6.52079e-05
Sin3b	-0.1266	8.26282	9.02625	0.00276968	0.00568879
Tpi1	-0.126535	10.2286	17.656	3.03946e-05	8.72127e-05
Nek7	-0.126351	8.83187	9.22951	0.00248252	0.00512356
Cdk5	0.126293	8.59872	11.6626	0.000679703	0.00155472
Cuedc2	0.125212	8.71461	10.6746	0.00114671	0.00253134
Lhx9	-0.124542	9.19081	8.58286	0.00351933	0.00710084
Gm5905	-0.124021	8.63495	8.03848	0.00473006	0.00931332
Pomp	-0.122896	9.19997	10.5686	0.00121314	0.00266767
Tmx2	-0.122395	8.67663	8.69005	0.00332098	0.00673235
Stx12	-0.122309	8.62663	9.88931	0.00174265	0.00370149
Pdia3	-0.122187	9.23957	11.5632	0.000716304	0.00162952
Gprasp2	-0.121922	9.35928	12.1846	0.000516394	0.00120845
Arf5	0.121273	8.81747	10.1098	0.00154903	0.00334193
Ndufv1	0.12078	8.77835	9.57405	0.00206313	0.00432575
Sh3gl2	0.120427	9.65837	16.8249	4.65135e-05	0.000130192
Sub1	-0.120355	10.6428	12.472	0.000444045	0.00105793
Elavl2	0.120201	9.12871	8.49569	0.00368951	0.00741799
Cds2	0.119459	9.71859	16.0139	7.05554e-05	0.000192761
Fkbp8	0.119436	9.58831	15.0256	0.000117477	0.000309238
Set	0.119347	8.73363	9.95464	0.00168285	0.00358993
Map4	0.119041	9.9521	13.7495	0.000227777	0.000572114
Morf4l2	-0.118922	9.92101	13.372	0.000277304	0.000688436
Atp1b1	-0.117966	9.13991	9.889	0.00174294	0.00370149
Ddx24	-0.117688	8.77855	8.98473	0.00283237	0.00579765
Ppp1cb	0.117263	9.6883	13.675	0.000236778	0.000593851
Pgrmc1	0.117239	9.92315	13.6559	0.000239146	0.000598039
Pfn2	-0.117095	10.0601	13.0531	0.00032755	0.000798141
Fry	-0.116927	8.76141	8.80507	0.00312079	0.00634906
Dnajc5	0.116789	9.24254	14.0486	0.000194956	0.000497704
Cops7a	0.116683	8.54044	7.96007	0.00493658	0.00967222
Cdk5r1	0.116376	9.79168	12.1651	0.000521698	0.00121919
Ubb	-0.115811	11.4077	8.18649	0.00436392	0.00865208
Map1lc3b	0.11569	8.83216	9.00802	0.00279702	0.00573807
Dynll1	-0.115574	9.59232	8.9281	0.00292022	0.00596938
Arhgdia	-0.115231	8.99354	9.72289	0.00190496	0.00400884
Slc17a6	-0.114743	11.0929	10.7273	0.00111504	0.00246778
Cpe	-0.113993	10.9235	24.5468	9.38817e-07	3.32959e-06
Ndufb8	-0.11386	9.03154	8.1668	0.00441091	0.00872504
Igsf8	0.113837	9.54328	11.2579	0.000841712	0.00189968
Vdac3	-0.113216	8.80501	10.0573	0.00159304	0.00341965
Uqcr10	-0.112881	9.00061	9.15113	0.00258948	0.00532683
Vdac1	0.112607	10.3418	15.3276	0.000100502	0.000268579
Ndrg3	0.112392	9.42611	10.2068	0.00147092	0.00319351
Pdhb	-0.111518	8.91462	9.15051	0.00259034	0.00532683
Npm1	-0.110884	9.23189	8.12959	0.00450113	0.00888298
Kifap3	0.110559	9.20624	9.74472	0.00188283	0.00396714
Chmp4b	0.110419	9.1705	10.2408	0.00144447	0.00314407
Polr2m	0.109414	9.15182	10.7988	0.00107351	0.00238387
Uhmk1	-0.109281	8.94714	8.81316	0.00310717	0.00632888
Enpp5	0.109012	9.00812	9.59392	0.00204126	0.00428515
Slc12a5	0.108987	9.84981	13.1952	0.000304108	0.000747399
Tcf25	0.108806	9.98401	14.3771	0.000164378	0.000423428
Cmas	0.108514	8.85698	8.15052	0.00445014	0.00879248
Nars	0.106973	8.77646	8.28036	0.00414682	0.00826697
Ndufb5	-0.106845	9.30371	9.75184	0.00187566	0.0039569
Eif4h	0.1067	9.54437	11.9633	0.000580135	0.00134882
Ndufa2	-0.106613	9.20825	8.74912	0.00321658	0.00653618
Basp1	0.105848	11.1496	15.2189	0.000106307	0.00028233
Snx10	-0.105719	9.77383	12.2349	0.000502912	0.00118012
Ap1s1	-0.104616	9.10246	8.03422	0.00474105	0.00932424
Uqcrq	-0.104205	9.59542	9.98076	0.00165952	0.00354458
Grina	0.104089	10.102	12.5961	0.000416073	0.00100527
Prrc2b	0.103445	9.29218	10.2482	0.00143879	0.00313569
Pafah1b2	-0.103258	8.79567	7.95859	0.00494057	0.00967222
Calm3	0.10311	10.8054	12.361	0.00047068	0.00111518
Zwint	-0.102461	12.0108	18.7486	1.7412e-05	5.24197e-05
Prkar1a	-0.102281	10.6724	16.5219	5.43369e-05	0.000150857
Ppp2ca	0.10156	9.85178	16.831	4.63669e-05	0.000130192
Tmbim6	0.101319	9.17186	10.0977	0.00155908	0.00335938
Caprin1	0.100511	8.79499	7.91191	0.005068	0.00989907
Atp1a3	-0.0999401	11.0819	11.8702	0.000609256	0.00140654
Acot7	0.0994523	10.7602	16.5629	5.32045e-05	0.000147953
Scamp5	0.0988015	9.24595	9.34336	0.00233511	0.00483682
Stmn2	0.0980322	11.1728	15.4493	9.43832e-05	0.000253018
Selenow	0.0975721	10.6832	8.23385	0.00425297	0.00845166
Matr3	0.0973441	9.77741	9.8111	0.0018171	0.00384758
Ube2d3	-0.0947568	9.17294	9.76608	0.00186142	0.00393171
Tubb2a	0.0929042	11.5884	8.69731	0.00330797	0.00671392
Arf1	-0.0928459	9.76468	9.3693	0.00230278	0.00478141
Rab14	0.0905333	9.567	10.4749	0.00127513	0.00279679
Pitpna	-0.0889935	9.54361	8.64568	0.00340166	0.00687962
Atp6v1d	-0.0839691	9.66434	7.89749	0.00510804	0.00995457
Rtn3	0.0838293	11.1775	19.6563	1.09807e-05	3.38919e-05
Snap47	0.0835442	10.346	11.5219	0.000732117	0.00166328
Atp6v1a	0.0808793	10.5904	9.39834	0.00226714	0.00471313
Cd81	0.0803883	9.74436	8.01271	0.00479695	0.00941257
Ywhab	0.0802978	11.099	15.6871	8.34866e-05	0.000225216
Rtn4	-0.0785812	11.0791	10.4942	0.00126214	0.00277185
Calm1	-0.0776561	12.7435	10.9347	0.000998827	0.00223659
Mtch1	-0.076458	10.3483	10.1652	0.00150386	0.00325266
Atp6v0b	0.0749427	9.92642	8.39306	0.00390067	0.0077968
Ndfip1	0.0722729	11.7707	12.3619	0.000470468	0.00111518
Ywhag	0.0682117	11.552	13.1276	0.000315034	0.000772036
